# Allele Frequencies at Recessive Disease Genes are Mainly Determined by Pleiotropic Effects in Heterozygotes

**DOI:** 10.64898/2025.12.05.692665

**Authors:** Jonathan Judd, Jeffrey P. Spence, Nikhil Milind, Linda Kachuri, John S. Witte, Jonathan K. Pritchard

## Abstract

The classic theory of mutation-selection balance predicts the equilibrium frequency of genetic variation under negative selection. The model predicts a simple relationship between the total frequency of deleterious variants, mutation rate, and strength of selection, with different functions for recessive and (co-)dominant genes. In this study, we investigate whether genes associated with human recessive disorders fit the predictions of this classic model. By comparing observed frequencies of loss of function variants (LoFs) to those expected under mutation-selection balance we find that, for nearly all recessive genes, the observed frequencies are too low to be explained by purely recessive selection. Analyzing the effects of heterozygous LoFs on quantitative traits from the UK Biobank, we find that recessive disease genes have widespread quantitative effects in heterozygotes. Together, these results suggest that most selection experienced by pathogenic mutations in recessive disease genes may be due to stabilizing selection in heterozygotes. We conclude that very few human genes follow the classic model of recessive mutation-selection balance.
