## Supplemental Tables for "Allele Frequencies at Recessive Disease Genes are Mainly Determined by Pleiotropic Effects in Heterozygotes"

### Sheet: Table S1
Table S1: Recessive Disease Genes
List of 796 genes associated with only recessive diseases and no other documented inheritance method listed (in OMIM as of December 2024)
symbol	ensg
AAAS	ENSG00000094914
AASS	ENSG00000008311
ABAT	ENSG00000183044
ABCA12	ENSG00000144452
ABCA3	ENSG00000167972
ABCB11	ENSG00000073734
ABCC2	ENSG00000023839
ABCD3	ENSG00000117528
ABCG5	ENSG00000138075
ABCG8	ENSG00000143921
ABHD12	ENSG00000100997
ABHD5	ENSG00000011198
ACAD8	ENSG00000151498
ACAD9	ENSG00000177646
ACADM	ENSG00000117054
ACADS	ENSG00000122971
ACADSB	ENSG00000196177
ACADVL	ENSG00000072778
ACAT1	ENSG00000075239
ACE	ENSG00000159640
ACY1	ENSG00000243989
ADAM9	ENSG00000168615
ADAMTS17	ENSG00000140470
ADAMTS2	ENSG00000087116
ADAMTSL2	ENSG00000197859
ADAMTSL4	ENSG00000143382
ADSL	ENSG00000239900
AGA	ENSG00000038002
AGL	ENSG00000162688
AGPAT2	ENSG00000169692
AGPS	ENSG00000018510
AGRN	ENSG00000188157
AGT	ENSG00000135744
AGTR1	ENSG00000144891
AGXT	ENSG00000172482
AHCY	ENSG00000101444
AHI1	ENSG00000135541
AICDA	ENSG00000111732
AK2	ENSG00000004455
AKR1D1	ENSG00000122787
ALAD	ENSG00000148218
ALDH3A2	ENSG00000072210
ALDH4A1	ENSG00000159423
ALDH5A1	ENSG00000112294
ALDH6A1	ENSG00000119711
ALDH7A1	ENSG00000164904
ALDOA	ENSG00000149925
ALDOB	ENSG00000136872
ALG12	ENSG00000182858
ALG2	ENSG00000119523
ALG3	ENSG00000214160
ALG6	ENSG00000088035
ALG9	ENSG00000086848
ALMS1	ENSG00000116127
ALOX12B	ENSG00000179477
ALOXE3	ENSG00000179148
ALS2	ENSG00000003393
ALX3	ENSG00000156150
AMACR	ENSG00000242110
AMH	ENSG00000104899
AMHR2	ENSG00000135409
AMN	ENSG00000166126
AMT	ENSG00000145020
ANGPTL3	ENSG00000132855
ANO10	ENSG00000160746
ANO6	ENSG00000177119
ANTXR2	ENSG00000163297
AP3B1	ENSG00000132842
AP4M1	ENSG00000221838
AP5Z1	ENSG00000242802
APTX	ENSG00000137074
ARFGEF2	ENSG00000124198
ARL13B	ENSG00000169379
ARL6	ENSG00000113966
ARSA	ENSG00000100299
ARSB	ENSG00000113273
ASAH1	ENSG00000104763
ASL	ENSG00000126522
ASPA	ENSG00000108381
ASPM	ENSG00000066279
ASS1	ENSG00000130707
ATCAY	ENSG00000167654
ATIC	ENSG00000138363
ATP13A2	ENSG00000159363
ATP2A1	ENSG00000196296
ATP6V0A2	ENSG00000185344
ATP6V0A4	ENSG00000105929
ATP6V1B1	ENSG00000116039
ATP7B	ENSG00000123191
ATPAF2	ENSG00000171953
AUH	ENSG00000148090
AURKC	ENSG00000105146
B4GALT7	ENSG00000027847
BAAT	ENSG00000136881
BBS10	ENSG00000179941
BBS12	ENSG00000181004
BBS2	ENSG00000125124
BBS5	ENSG00000163093
BBS7	ENSG00000138686
BBS9	ENSG00000122507
BCHE	ENSG00000114200
BCKDHA	ENSG00000248098
BCKDHB	ENSG00000083123
BCS1L	ENSG00000074582
BIN1	ENSG00000136717
BLM	ENSG00000197299
BLNK	ENSG00000095585
BPGM	ENSG00000172331
BSND	ENSG00000162399
BTD	ENSG00000169814
C1QB	ENSG00000173369
C1QC	ENSG00000159189
CA2	ENSG00000104267
CABP4	ENSG00000175544
CARD9	ENSG00000187796
CASQ2	ENSG00000118729
CATSPER1	ENSG00000175294
CBX2	ENSG00000173894
CC2D1A	ENSG00000132024
CC2D2A	ENSG00000048342
CCBE1	ENSG00000183287
CCT5	ENSG00000150753
CD151	ENSG00000177697
CD19	ENSG00000177455
CD247	ENSG00000198821
CD320	ENSG00000167775
CD36	ENSG00000135218
CD3D	ENSG00000167286
CD3E	ENSG00000198851
CD3G	ENSG00000160654
CD40	ENSG00000101017
CD79A	ENSG00000105369
CD81	ENSG00000110651
CD8A	ENSG00000153563
CDAN1	ENSG00000140326
CDK5RAP2	ENSG00000136861
CEP152	ENSG00000103995
CEP290	ENSG00000198707
CERKL	ENSG00000188452
CFL2	ENSG00000165410
CHRNG	ENSG00000196811
CHST14	ENSG00000169105
CHUK	ENSG00000213341
CLCF1	ENSG00000175505
CLDN1	ENSG00000163347
CLDN14	ENSG00000159261
CLDN16	ENSG00000113946
CLDN19	ENSG00000164007
CLN3	ENSG00000188603
CLN5	ENSG00000102805
CLN6	ENSG00000128973
CLN8	ENSG00000182372
CLRN1	ENSG00000163646
CNGA1	ENSG00000198515
CNGA3	ENSG00000144191
CNGB1	ENSG00000070729
CNGB3	ENSG00000170289
CNNM4	ENSG00000158158
CNTN1	ENSG00000018236
CNTNAP2	ENSG00000174469
COG1	ENSG00000166685
COG5	ENSG00000164597
COG7	ENSG00000168434
COLQ	ENSG00000206561
COQ9	ENSG00000088682
COX10	ENSG00000006695
COX15	ENSG00000014919
COX4I2	ENSG00000131055
COX6B1	ENSG00000126267
CP	ENSG00000047457
CPT1A	ENSG00000110090
CRBN	ENSG00000113851
CRLF1	ENSG00000006016
CSF2RB	ENSG00000100368
CSTB	ENSG00000160213
CTDP1	ENSG00000060069
CTNS	ENSG00000040531
CTSA	ENSG00000064601
CTSC	ENSG00000109861
CTSD	ENSG00000117984
CTSK	ENSG00000143387
CUBN	ENSG00000107611
CUL7	ENSG00000044090
CYB5A	ENSG00000166347
CYB5R3	ENSG00000100243
CYBA	ENSG00000051523
CYP17A1	ENSG00000148795
CYP27A1	ENSG00000135929
CYP27B1	ENSG00000111012
CYP2C19	ENSG00000165841
CYP2R1	ENSG00000186104
CYP4F22	ENSG00000171954
CYP4V2	ENSG00000145476
CYP7B1	ENSG00000172817
D2HGDH	ENSG00000180902
DARS2	ENSG00000117593
DBH	ENSG00000123454
DBT	ENSG00000137992
DCAF17	ENSG00000115827
DCLRE1C	ENSG00000152457
DCXR	ENSG00000169738
DDB2	ENSG00000134574
DDC	ENSG00000132437
DGKE	ENSG00000153933
DHCR24	ENSG00000116133
DHCR7	ENSG00000172893
DHH	ENSG00000139549
DHODH	ENSG00000102967
DLAT	ENSG00000150768
DLD	ENSG00000091140
DLL3	ENSG00000090932
DMGDH	ENSG00000132837
DNAAF1	ENSG00000154099
DNAAF2	ENSG00000165506
DNAH11	ENSG00000105877
DNAH5	ENSG00000039139
DNAI1	ENSG00000122735
DNAI2	ENSG00000171595
DNAJC19	ENSG00000205981
DOK7	ENSG00000175920
DPAGT1	ENSG00000172269
DPM1	ENSG00000000419
DPM3	ENSG00000179085
DPYD	ENSG00000188641
DPYS	ENSG00000147647
DSG4	ENSG00000175065
DUOX2	ENSG00000140279
DUOXA2	ENSG00000140274
DYM	ENSG00000141627
DYSF	ENSG00000135636
ECM1	ENSG00000143369
EFEMP2	ENSG00000172638
EIF2AK3	ENSG00000172071
EIF2B1	ENSG00000111361
EIF2B2	ENSG00000119718
EIF2B3	ENSG00000070785
EIF2B4	ENSG00000115211
EIF2B5	ENSG00000145191
EMG1	ENSG00000126749
ENO3	ENSG00000108515
EPM2A	ENSG00000112425
EPX	ENSG00000121053
ERCC1	ENSG00000012061
ERCC2	ENSG00000104884
ERCC3	ENSG00000163161
ERCC4	ENSG00000175595
ERCC5	ENSG00000134899
ERCC8	ENSG00000049167
ESCO2	ENSG00000171320
ESRRB	ENSG00000119715
ETFA	ENSG00000140374
ETFDH	ENSG00000171503
ETHE1	ENSG00000105755
EYS	ENSG00000188107
F10	ENSG00000126218
F13B	ENSG00000143278
F7	ENSG00000057593
FA2H	ENSG00000103089
FAM161A	ENSG00000170264
FAM20C	ENSG00000177706
FANCA	ENSG00000187741
FANCC	ENSG00000158169
FANCD2	ENSG00000144554
FANCE	ENSG00000112039
FANCG	ENSG00000221829
FANCI	ENSG00000140525
FANCL	ENSG00000115392
FANCM	ENSG00000187790
FASTKD2	ENSG00000118246
FBP1	ENSG00000165140
FBXO7	ENSG00000100225
FERMT1	ENSG00000101311
FERMT3	ENSG00000149781
FGD4	ENSG00000139132
FKBP10	ENSG00000141756
FKRP	ENSG00000181027
FKTN	ENSG00000106692
FLVCR1	ENSG00000162769
FLVCR2	ENSG00000119686
FMO3	ENSG00000007933
FOLR1	ENSG00000110195
FOXI1	ENSG00000168269
FOXRED1	ENSG00000110074
FREM2	ENSG00000150893
FTCD	ENSG00000160282
FTO	ENSG00000140718
FUCA1	ENSG00000179163
FUT1	ENSG00000174951
FXN	ENSG00000165060
G6PC3	ENSG00000141349
GAA	ENSG00000171298
GALC	ENSG00000054983
GALE	ENSG00000117308
GALK1	ENSG00000108479
GALNS	ENSG00000141012
GALNT3	ENSG00000115339
GALT	ENSG00000213930
GAMT	ENSG00000130005
GAN	ENSG00000261609
GBE1	ENSG00000114480
GCDH	ENSG00000105607
GCLC	ENSG00000001084
GCSH	ENSG00000140905
GFM1	ENSG00000168827
GGCX	ENSG00000115486
GLB1	ENSG00000170266
GLDC	ENSG00000178445
GLE1	ENSG00000119392
GLIS2	ENSG00000126603
GLIS3	ENSG00000107249
GLRB	ENSG00000109738
GLRX5	ENSG00000182512
GM2A	ENSG00000196743
GNMT	ENSG00000124713
GNPAT	ENSG00000116906
GNPTAB	ENSG00000111670
GNPTG	ENSG00000090581
GNRHR	ENSG00000109163
GNS	ENSG00000135677
GORAB	ENSG00000120370
GP1BB	ENSG00000203618
GPC6	ENSG00000183098
GPSM2	ENSG00000121957
GPX1	ENSG00000233276
GRHPR	ENSG00000137106
GRM6	ENSG00000113262
GRXCR1	ENSG00000215203
GSR	ENSG00000104687
GTF2H5	ENSG00000272047
GUSB	ENSG00000169919
GYG1	ENSG00000163754
GYS1	ENSG00000104812
GYS2	ENSG00000111713
HADH	ENSG00000138796
HADHA	ENSG00000084754
HADHB	ENSG00000138029
HAMP	ENSG00000105697
HAX1	ENSG00000143575
HES7	ENSG00000179111
HEXA	ENSG00000213614
HEXB	ENSG00000049860
HGD	ENSG00000113924
HGSNAT	ENSG00000165102
HIBCH	ENSG00000198130
HLCS	ENSG00000159267
HMGCL	ENSG00000117305
HMGCS2	ENSG00000134240
HMOX1	ENSG00000100292
HOGA1	ENSG00000241935
HOXA1	ENSG00000105991
HPGD	ENSG00000164120
HPS1	ENSG00000107521
HPS3	ENSG00000163755
HPS4	ENSG00000100099
HPS5	ENSG00000110756
HPSE2	ENSG00000172987
HSD11B2	ENSG00000176387
HSD17B3	ENSG00000130948
HSD17B4	ENSG00000133835
HSD3B2	ENSG00000203859
HSD3B7	ENSG00000099377
HSPG2	ENSG00000142798
HYAL1	ENSG00000114378
HYLS1	ENSG00000198331
ICOS	ENSG00000163600
IDH3B	ENSG00000101365
IDUA	ENSG00000127415
IFNGR2	ENSG00000159128
IFT80	ENSG00000068885
IGF1	ENSG00000017427
IGHMBP2	ENSG00000132740
IL10RA	ENSG00000110324
IL10RB	ENSG00000243646
IL12B	ENSG00000113302
IL12RB1	ENSG00000096996
IL1RN	ENSG00000136689
IL2RA	ENSG00000134460
IL7R	ENSG00000168685
INPP5E	ENSG00000148384
IQCB1	ENSG00000173226
IRAK4	ENSG00000198001
ITCH	ENSG00000078747
ITGA6	ENSG00000091409
ITGA7	ENSG00000135424
ITGB2	ENSG00000160255
ITGB4	ENSG00000132470
IVD	ENSG00000128928
IYD	ENSG00000009765
JAK3	ENSG00000105639
JAM3	ENSG00000166086
KCNA4	ENSG00000182255
KCNJ1	ENSG00000151704
KCNJ10	ENSG00000177807
KCNV2	ENSG00000168263
KCTD7	ENSG00000243335
KERA	ENSG00000139330
KHK	ENSG00000138030
KLK4	ENSG00000167749
KLKB1	ENSG00000164344
KRT18	ENSG00000111057
KRT8	ENSG00000170421
L2HGDH	ENSG00000087299
LAMA2	ENSG00000196569
LAMB2	ENSG00000172037
LAMC2	ENSG00000058085
LAMTOR2	ENSG00000116586
LCA5	ENSG00000135338
LDHA	ENSG00000134333
LDLRAP1	ENSG00000157978
LEP	ENSG00000174697
LEPR	ENSG00000116678
LFNG	ENSG00000106003
LHFPL5	ENSG00000197753
LHX3	ENSG00000107187
LIFR	ENSG00000113594
LIG4	ENSG00000174405
LIPA	ENSG00000107798
LMAN1	ENSG00000074695
LMBRD1	ENSG00000168216
LMF1	ENSG00000103227
LOXHD1	ENSG00000167210
LPAR6	ENSG00000139679
LPIN1	ENSG00000134324
LRAT	ENSG00000121207
LRPPRC	ENSG00000138095
LTBP4	ENSG00000090006
LTC4S	ENSG00000213316
LYST	ENSG00000143669
MAN2B1	ENSG00000104774
MANBA	ENSG00000109323
MARVELD2	ENSG00000152939
MASP2	ENSG00000009724
MC2R	ENSG00000185231
MCCC1	ENSG00000078070
MCCC2	ENSG00000131844
MCEE	ENSG00000124370
MED17	ENSG00000042429
MED25	ENSG00000104973
MESP2	ENSG00000188095
MFSD8	ENSG00000164073
MGP	ENSG00000111341
MKKS	ENSG00000125863
MKS1	ENSG00000011143
MLC1	ENSG00000100427
MLPH	ENSG00000115648
MMAA	ENSG00000151611
MMAB	ENSG00000139428
MMACHC	ENSG00000132763
MMADHC	ENSG00000168288
MMP2	ENSG00000087245
MMP9	ENSG00000100985
MOCS1	ENSG00000124615
MOCS2	ENSG00000164172
MOGS	ENSG00000115275
MPDU1	ENSG00000129255
MPI	ENSG00000178802
MPV17	ENSG00000115204
MPZL2	ENSG00000149573
MRAP	ENSG00000170262
MRPS16	ENSG00000182180
MRPS22	ENSG00000175110
MS4A1	ENSG00000156738
MSRB3	ENSG00000174099
MTMR2	ENSG00000087053
MTPAP	ENSG00000107951
MTR	ENSG00000116984
MTRR	ENSG00000124275
MTTP	ENSG00000138823
MUSK	ENSG00000030304
MUTYH	ENSG00000132781
MYD88	ENSG00000172936
MYO15A	ENSG00000091536
MYO5A	ENSG00000197535
MYO5B	ENSG00000167306
NAGA	ENSG00000198951
NAGS	ENSG00000161653
NBN	ENSG00000104320
NCF2	ENSG00000116701
NDRG1	ENSG00000104419
NDUFA11	ENSG00000174886
NDUFA2	ENSG00000131495
NDUFAF2	ENSG00000164182
NDUFAF3	ENSG00000178057
NDUFAF4	ENSG00000123545
NDUFAF5	ENSG00000101247
NDUFAF6	ENSG00000156170
NDUFS1	ENSG00000023228
NDUFS2	ENSG00000158864
NDUFS3	ENSG00000213619
NDUFS4	ENSG00000164258
NDUFS6	ENSG00000145494
NDUFS7	ENSG00000115286
NDUFS8	ENSG00000110717
NDUFV1	ENSG00000167792
NDUFV2	ENSG00000178127
NEB	ENSG00000183091
NEU1	ENSG00000204386
NGF	ENSG00000134259
NHEJ1	ENSG00000187736
NHP2	ENSG00000145912
NIPAL4	ENSG00000172548
NKX3-2	ENSG00000109705
NLRP7	ENSG00000167634
NME8	ENSG00000086288
NPC1	ENSG00000141458
NPC2	ENSG00000119655
NPHP1	ENSG00000144061
NPHP3	ENSG00000113971
NPHP4	ENSG00000131697
NPHS1	ENSG00000161270
NPHS2	ENSG00000116218
NRXN1	ENSG00000179915
NT5C3A	ENSG00000122643
NT5E	ENSG00000135318
NUBPL	ENSG00000151413
OAT	ENSG00000065154
OBSL1	ENSG00000124006
OCA2	ENSG00000104044
OCLN	ENSG00000197822
OGDH	ENSG00000105953
OTOA	ENSG00000155719
OTOF	ENSG00000115155
OXCT1	ENSG00000083720
P2RY12	ENSG00000169313
P3H1	ENSG00000117385
PAH	ENSG00000171759
PANK2	ENSG00000125779
PAPSS2	ENSG00000198682
PARK7	ENSG00000116288
PCBD1	ENSG00000166228
PCCA	ENSG00000175198
PCCB	ENSG00000114054
PCK1	ENSG00000124253
PCK2	ENSG00000100889
PCNT	ENSG00000160299
PCSK1	ENSG00000175426
PDE6A	ENSG00000132915
PDE6C	ENSG00000095464
PDE6G	ENSG00000185527
PDHB	ENSG00000168291
PDP1	ENSG00000164951
PDSS1	ENSG00000148459
PDSS2	ENSG00000164494
PEPD	ENSG00000124299
PEX1	ENSG00000127980
PEX10	ENSG00000157911
PEX14	ENSG00000142655
PEX16	ENSG00000121680
PEX19	ENSG00000162735
PEX2	ENSG00000164751
PEX26	ENSG00000215193
PEX3	ENSG00000034693
PEX5	ENSG00000139197
PEX7	ENSG00000112357
PFKM	ENSG00000152556
PGAM2	ENSG00000164708
PGM1	ENSG00000079739
PHGDH	ENSG00000092621
PHKB	ENSG00000102893
PHKG2	ENSG00000156873
PHOX2A	ENSG00000165462
PHYH	ENSG00000107537
PINK1	ENSG00000158828
PIP5K1C	ENSG00000186111
PKHD1	ENSG00000170927
PKP1	ENSG00000081277
PLA2G4A	ENSG00000116711
PLA2G6	ENSG00000184381
PLCB1	ENSG00000182621
PLCE1	ENSG00000138193
PLEKHG5	ENSG00000171680
PLOD1	ENSG00000083444
PLOD2	ENSG00000152952
PLOD3	ENSG00000106397
PMM2	ENSG00000140650
PNKP	ENSG00000039650
PNLIP	ENSG00000175535
PNPLA2	ENSG00000177666
PNPLA6	ENSG00000032444
PNPO	ENSG00000108439
POLR1C	ENSG00000171453
POMGNT1	ENSG00000085998
POMT1	ENSG00000130714
POMT2	ENSG00000009830
POR	ENSG00000127948
PPIB	ENSG00000166794
PPT1	ENSG00000131238
PRF1	ENSG00000180644
PRG4	ENSG00000116690
PRICKLE1	ENSG00000139174
PRKRA	ENSG00000180228
PRSS12	ENSG00000164099
PSAT1	ENSG00000135069
PSPH	ENSG00000146733
PTF1A	ENSG00000168267
PTPN14	ENSG00000152104
PTPRC	ENSG00000081237
PTS	ENSG00000150787
PUS1	ENSG00000177192
PYCR1	ENSG00000183010
PYGL	ENSG00000100504
QDPR	ENSG00000151552
RAB23	ENSG00000112210
RAB27A	ENSG00000069974
RAB3GAP2	ENSG00000118873
RAD50	ENSG00000113522
RAG1	ENSG00000166349
RAG2	ENSG00000175097
RAPSN	ENSG00000165917
RARS2	ENSG00000146282
RAX	ENSG00000134438
RBM28	ENSG00000106344
RD3	ENSG00000198570
RDX	ENSG00000137710
RFT1	ENSG00000163933
RNASEH2A	ENSG00000104889
RNASEH2B	ENSG00000136104
RNASEH2C	ENSG00000172922
RNASET2	ENSG00000026297
RNF168	ENSG00000163961
RPGRIP1	ENSG00000092200
RPGRIP1L	ENSG00000103494
RPIA	ENSG00000153574
RSPH4A	ENSG00000111834
RSPH9	ENSG00000172426
RSPO1	ENSG00000169218
RSPO4	ENSG00000101282
SACS	ENSG00000151835
SAR1B	ENSG00000152700
SBF2	ENSG00000133812
SC5D	ENSG00000109929
SCARB2	ENSG00000138760
SCO1	ENSG00000133028
SECISBP2	ENSG00000187742
SERPINA1	ENSG00000197249
SERPINB6	ENSG00000124570
SERPINF2	ENSG00000167711
SFTPB	ENSG00000168878
SGCA	ENSG00000108823
SGCB	ENSG00000163069
SGCG	ENSG00000102683
SGSH	ENSG00000181523
SH3PXD2B	ENSG00000174705
SIL1	ENSG00000120725
SIX6	ENSG00000184302
SLC10A2	ENSG00000125255
SLC11A2	ENSG00000110911
SLC12A1	ENSG00000074803
SLC12A3	ENSG00000070915
SLC17A5	ENSG00000119899
SLC19A2	ENSG00000117479
SLC19A3	ENSG00000135917
SLC22A12	ENSG00000197891
SLC22A5	ENSG00000197375
SLC25A12	ENSG00000115840
SLC25A13	ENSG00000004864
SLC25A15	ENSG00000102743
SLC25A19	ENSG00000125454
SLC25A20	ENSG00000178537
SLC25A22	ENSG00000177542
SLC25A3	ENSG00000075415
SLC25A38	ENSG00000144659
SLC26A1	ENSG00000145217
SLC26A2	ENSG00000155850
SLC26A3	ENSG00000091138
SLC26A5	ENSG00000170615
SLC29A3	ENSG00000198246
SLC34A2	ENSG00000157765
SLC34A3	ENSG00000198569
SLC35C1	ENSG00000181830
SLC35D1	ENSG00000116704
SLC39A13	ENSG00000165915
SLC39A4	ENSG00000147804
SLC45A2	ENSG00000164175
SLC46A1	ENSG00000076351
SLC4A11	ENSG00000088836
SLC4A4	ENSG00000080493
SLC52A3	ENSG00000101276
SLC5A1	ENSG00000100170
SLC5A5	ENSG00000105641
SLC6A19	ENSG00000174358
SLC7A7	ENSG00000155465
SLURP1	ENSG00000126233
SMARCAL1	ENSG00000138375
SMPD1	ENSG00000166311
SNAP29	ENSG00000099940
SP110	ENSG00000135899
SPATA7	ENSG00000042317
SPG11	ENSG00000104133
SPG21	ENSG00000090487
SPINK5	ENSG00000133710
SPINT2	ENSG00000167642
SRD5A3	ENSG00000128039
ST14	ENSG00000149418
ST3GAL5	ENSG00000115525
STIL	ENSG00000123473
STRA6	ENSG00000137868
STRADA	ENSG00000266173
STX11	ENSG00000135604
STXBP2	ENSG00000076944
SUCLA2	ENSG00000136143
SUCLG1	ENSG00000163541
SUMF1	ENSG00000144455
SUOX	ENSG00000139531
SURF1	ENSG00000148290
TALDO1	ENSG00000177156
TAP1	ENSG00000168394
TAP2	ENSG00000204267
TAPBP	ENSG00000231925
TAT	ENSG00000198650
TBX15	ENSG00000092607
TBX19	ENSG00000143178
TBXAS1	ENSG00000059377
TCIRG1	ENSG00000110719
TCN2	ENSG00000185339
TDP1	ENSG00000042088
TF	ENSG00000091513
TFR2	ENSG00000106327
TGM1	ENSG00000092295
TGM5	ENSG00000104055
TMC6	ENSG00000141524
TMC8	ENSG00000167895
TMEM126A	ENSG00000171202
TMEM216	ENSG00000187049
TMEM67	ENSG00000164953
TMEM70	ENSG00000175606
TMIE	ENSG00000181585
TMPRSS15	ENSG00000154646
TMPRSS3	ENSG00000160183
TMPRSS6	ENSG00000187045
TNFRSF11B	ENSG00000164761
TNFRSF13C	ENSG00000159958
TNFSF11	ENSG00000120659
TPP1	ENSG00000166340
TPRN	ENSG00000176058
TRAPPC9	ENSG00000167632
TREM2	ENSG00000095970
TRH	ENSG00000170893
TRHR	ENSG00000174417
TRIM32	ENSG00000119401
TRIM37	ENSG00000108395
TRIOBP	ENSG00000100106
TRIP11	ENSG00000100815
TRMU	ENSG00000100416
TRPM1	ENSG00000134160
TRPM6	ENSG00000119121
TSEN2	ENSG00000154743
TSEN34	ENSG00000170892
TSEN54	ENSG00000182173
TSFM	ENSG00000123297
TSHB	ENSG00000134200
TTC8	ENSG00000165533
TTPA	ENSG00000137561
TUFM	ENSG00000178952
TULP1	ENSG00000112041
TUSC3	ENSG00000104723
TYK2	ENSG00000105397
TYMP	ENSG00000025708
TYROBP	ENSG00000011600
TYRP1	ENSG00000107165
UBR1	ENSG00000159459
UMPS	ENSG00000114491
UNC13D	ENSG00000092929
UNG	ENSG00000076248
UPB1	ENSG00000100024
UQCRB	ENSG00000156467
UQCRQ	ENSG00000164405
UROC1	ENSG00000159650
UROS	ENSG00000188690
USH1C	ENSG00000006611
USH1G	ENSG00000182040
USH2A	ENSG00000042781
VDR	ENSG00000111424
VIPAS39	ENSG00000151445
VLDLR	ENSG00000147852
VPS13A	ENSG00000197969
VPS13B	ENSG00000132549
VPS33B	ENSG00000184056
VRK1	ENSG00000100749
VSX2	ENSG00000119614
WDPCP	ENSG00000143951
WDR35	ENSG00000118965
WDR62	ENSG00000075702
WDR72	ENSG00000166415
WNT3	ENSG00000108379
WNT7A	ENSG00000154764
WRN	ENSG00000165392
XDH	ENSG00000158125
XPA	ENSG00000136936
XPC	ENSG00000154767
XPNPEP3	ENSG00000196236
YARS2	ENSG00000139131
ZAP70	ENSG00000115085
ZFYVE26	ENSG00000072121
ZMPSTE24	ENSG00000084073
ZNF513	ENSG00000163795

### Sheet: Table S2
Table S2: Classification of Pathogenic/Likely Pathogenic Variation for Studied Recessive Disease Genes
List of 25 commonly studied recessive diseases and genes associated with those diseases. For each gene, the number of pathogenic/likely pathogenic variants (identified through ClinVar) is listed as well as the percentage of this variation that is predicted to be loss-of-function (LoF) (nonsense, splice-acceptor disrupting, or splice-donor discrupting), frameshift, missense, or other. For each gen…
Genes	n_variants	pct_LoF	pct_Frameshift	pct_Missense	pct_Other	pLoF_conversion	sqrtMT_conversion
ABCA4	1380	27.5	21.4	45.7	6.14	3.63	1.91
ALDOB	128	49.2	28.9	17.2	4.69	2.03	1.43
ASS1	206	39.3	24.3	33	3.4	2.54	1.59
ATP7B	784	28.6	40.2	27.4	4.21	3.5	1.87
CFTR	1250	37.3	36.1	21.5	5.36	2.68	1.64
CLN3	191	51.8	33	11.5	4.19	1.93	1.39
CYP21A2	119	20.2	20.2	53.8	5.88	4.96	2.23
DHCR7	245	34.3	17.6	47.8	2.45	2.92	1.71
FAH	171	50.3	24.6	20.5	4.68	1.99	1.41
FERMT3	21	66.7	33.3	0	0	1.5	1.22
GALT	283	30.4	20.5	45.9	3.18	3.29	1.81
GBA1	170	18.8	13.5	65.3	2.35	5.31	2.3
HBB	344	18.3	34.3	29.4	18	5.46	2.34
HEXA	285	41.8	29.5	24.9	4.21	2.39	1.55
MMACHC	130	32.3	34.6	27.7	5.38	3.1	1.76
MUTYH	358	46.1	44.1	9.22	3.63	2.17	1.47
NPC1	580	27.6	36.4	32.6	3.45	3.63	1.9
PAH	808	19.2	17.8	56.4	6.56	5.21	2.28
PKHD1	1200	42.3	43.1	12.7	1.92	2.36	1.54
PKLR	110	29.1	17.3	49.1	4.55	3.44	1.85
POMGNT1	227	48	38.8	13.7	1.76	2.08	1.44
SLC26A4	574	32.6	25.3	36.4	5.75	3.07	1.75
SMN1	72	26.4	27.8	36.1	9.72	3.79	1.95
TTPA	83	39.8	50.6	9.64	1.2	2.52	1.59
USH2A	1860	44.7	36.4	16.3	2.59	2.23	1.49

### Sheet: Table S3
Table S3: PCSK1 LoF Burden Tests
PCKS1 LoF burden test results for 161 non-disease quantitative traits from the UK Biobank. Each row includes effect size estimate, standard error, and p-value for association between PCSK1 LoFs and phenotype
field	BETA	SE	pvalue
Pulse rate, automated reading	-0.0878311	0.0830582	0.2903
Place of birth in UK - north co-ordinate	-0.0207219	0.0613264	0.735443
Sitting height	0.0355271	0.0568151	0.531768
Speech-reception-threshold (SRT) estimate (left)	-0.0555781	0.117726	0.636857
Speech-reception-threshold (SRT) estimate (right)	-0.212808	0.116981	0.0688858
Body mass index (BMI)	0.372446	0.0799785	3.21122e-06
Weight	0.328587	0.0702691	2.92341e-06
Weight	0.328554	0.0702757	2.9365e-06
Body fat percentage	0.228581	0.0610178	0.000179577
Whole body fat mass	0.329416	0.078174	2.51015e-05
Whole body fat-free mass	0.176564	0.0487008	0.000288423
Whole body water mass	0.177667	0.0488075	0.000272483
Body mass index (BMI)	0.371799	0.0800068	3.36636e-06
Basal metabolic rate	0.206823	0.0512583	5.46223e-05
Impedance of whole body	-0.228628	0.0609739	0.000177109
Impedance of leg (right)	-0.249809	0.0728643	0.0006071
Impedance of leg (left)	-0.24023	0.0734379	0.00107093
Impedance of arm (right)	-0.194851	0.0566942	0.000588451
Impedance of arm (left)	-0.176209	0.0568792	0.00194863
Leg fat percentage (right)	0.191446	0.0504863	0.000149417
Leg fat mass (right)	0.296446	0.064346	4.08413e-06
Leg fat-free mass (right)	0.205636	0.050497	4.65629e-05
Leg predicted mass (right)	0.203312	0.0501665	5.06186e-05
Leg fat percentage (left)	0.199131	0.0498254	6.42643e-05
Leg fat mass (left)	0.293702	0.063575	3.84167e-06
Leg fat-free mass (left)	0.20906	0.0507922	3.85532e-05
Leg predicted mass (left)	0.209516	0.0504575	3.29117e-05
Arm fat percentage (right)	0.226287	0.0612029	0.000217876
Arm fat mass (right)	0.342279	0.0785952	1.33091e-05
Arm fat-free mass (right)	0.179829	0.0484416	0.000205395
Arm predicted mass (right)	0.184772	0.0482442	0.00012818
Arm fat percentage (left)	0.237681	0.0610121	9.79422e-05
Arm fat mass (left)	0.352888	0.0786821	7.29206e-06
Arm fat-free mass (left)	0.168017	0.0496571	0.000715566
Arm predicted mass (left)	0.165611	0.0494105	0.000803064
Trunk fat percentage	0.245589	0.0734521	0.000827218
Trunk fat mass	0.333833	0.0805227	3.38587e-05
Trunk fat-free mass	0.137773	0.0487205	0.00468651
Trunk predicted mass	0.136487	0.0485649	0.004948
Index of Multiple Deprivation (England)	0.0168765	0.0883568	0.848523
Education score (England)	0.0858304	0.0884814	0.332027
Age when periods started (menarche)	-0.0910408	0.111237	0.413107
Number of live births	-0.0111397	0.10159	0.912684
Birth weight of first child	-0.00998775	0.116691	0.931791
Age at first live birth	0.0748469	0.134137	0.576851
Age at last live birth	0.0916138	0.136125	0.50094
White blood cell (leukocyte) count	-0.0333597	0.0811428	0.680983
Red blood cell (erythrocyte) count	-0.0418245	0.0683869	0.540812
Haemoglobin concentration	-0.115382	0.06481	0.075024
Haematocrit percentage	-0.103402	0.0669126	0.122267
Mean corpuscular volume	-0.101526	0.0762612	0.183094
Mean corpuscular haemoglobin	-0.110542	0.0758223	0.144864
Mean corpuscular haemoglobin concentration	-0.0490403	0.0832322	0.555728
Red blood cell (erythrocyte) distribution width	0.0284808	0.0803832	0.723104
Platelet count	0.0584374	0.0752044	0.43713
Platelet crit	0.0876932	0.0754352	0.245033
Mean platelet (thrombocyte) volume	0.0542558	0.0731054	0.457991
Platelet distribution width	0.0655484	0.077601	0.398287
Lymphocyte count	0.213791	0.080964	0.00827675
Monocyte count	0.0843206	0.077493	0.276548
Neutrophill count	-0.156136	0.0816798	0.055932
Eosinophill count	0.113741	0.0801175	0.1557
Basophill count	-0.0474573	0.0775007	0.540309
Lymphocyte percentage	0.277994	0.0808307	0.000583418
Monocyte percentage	0.14835	0.0782511	0.0579829
Neutrophill percentage	-0.297825	0.0822274	0.000292361
Eosinophill percentage	0.123044	0.0812632	0.129991
Basophill percentage	0.0139725	0.0853859	0.870015
Reticulocyte percentage	0.0189247	0.0826991	0.818994
Reticulocyte count	0.0185762	0.0815541	0.819819
Mean reticulocyte volume	0.0185877	0.0806682	0.817765
Mean sphered cell volume	-0.135516	0.0805047	0.0923103
Immature reticulocyte fraction	0.130898	0.0839859	0.119098
High light scatter reticulocyte percentage	0.0582054	0.0822456	0.47913
High light scatter reticulocyte count	0.0615223	0.0814259	0.449912
Albumin	-0.0501153	0.0869011	0.564147
Alkaline phosphatase	0.100984	0.0751035	0.178755
Alanine aminotransferase	0.190646	0.0780388	0.0145673
Forced vital capacity (FVC)	-0.00108738	0.0598631	0.985508
Apolipoprotein A	-0.268578	0.0785572	0.000628782
Forced expiratory volume in 1-second (FEV1)	0.0027827	0.0619738	0.964186
Apolipoprotein B	0.186924	0.0795964	0.0188543
Peak expiratory flow (PEF)	0.0310996	0.0701381	0.657473
Aspartate aminotransferase	0.105299	0.0787993	0.181455
Direct bilirubin	-0.147604	0.0807087	0.0674217
Urea	0.148338	0.0803208	0.0647739
Calcium	-0.0889646	0.0878791	0.311369
Cholesterol	0.0976156	0.0795464	0.219765
Creatinine	-0.054915	0.0661814	0.406672
C-reactive protein	0.185512	0.0802221	0.020751
Cystatin C	0.191467	0.0714128	0.00733736
Gamma glutamyltransferase	0.0909918	0.0745491	0.222252
Glucose	-0.0792712	0.088992	0.373053
Glycated haemoglobin (HbA1c)	0.118275	0.0773617	0.126298
HDL cholesterol	-0.259864	0.0753029	0.000558676
IGF-1	-0.0229445	0.0780119	0.76867
LDL direct	0.163072	0.0805552	0.0429339
Lipoprotein A	0.0121339	0.073257	0.868445
Oestradiol	-0.176244	0.214715	0.411745
Phosphate	0.0443546	0.0860818	0.60637
Rheumatoid factor	-0.31816	0.27293	0.243728
SHBG	-0.213841	0.0769863	0.0054752
Total bilirubin	-0.159335	0.0682913	0.019639
Testosterone	-0.136713	0.0560643	0.0147479
Total protein	0.00904538	0.0872312	0.917412
Triglycerides	0.251685	0.0778486	0.00122498
Urate	0.197032	0.0678761	0.00369811
Vitamin D	-0.0707181	0.0847703	0.40415
Diastolic blood pressure, automated reading	0.124567	0.0823703	0.130463
Systolic blood pressure, automated reading	0.0399598	0.0776893	0.607005
Heel bone mineral density (BMD) T-score, automated (left)	0.151489	0.119054	0.203216
Heel bone mineral density (BMD) T-score, automated (right)	0.109866	0.118736	0.354814
Hand grip strength (left)	0.00481701	0.0576274	0.933383
Hand grip strength (right)	-0.0126268	0.0579144	0.82741
Waist circumference	0.378322	0.0716687	1.30056e-07
Hip circumference	0.334199	0.080525	3.32101e-05
Spherical power (right)	-0.057024	0.149293	0.702491
Spherical power (left)	-0.0737852	0.149378	0.621341
Cylindrical power (left)	0.0956927	0.154064	0.534518
Cylindrical power (right)	-0.155936	0.153888	0.310915
Astigmatism angle (right)	0.174735	0.1551	0.259914
Astigmatism angle (left)	0.0113179	0.155145	0.941846
3mm weak meridian (left)	-0.0682704	0.150626	0.650372
6mm weak meridian (left)	0.0443164	0.175201	0.80031
6mm weak meridian (right)	-0.0466648	0.169369	0.782916
3mm weak meridian (right)	-0.0493518	0.148646	0.739883
Standing height	-0.0104742	0.0494431	0.832229
3mm weak meridian angle (right)	-0.095623	0.156922	0.542283
6mm weak meridian angle (right)	-0.306524	0.178288	0.0855677
6mm weak meridian angle (left)	-0.101941	0.184363	0.580307
3mm weak meridian angle (left)	0.0236993	0.158952	0.881476
3mm strong meridian angle (left)	0.123473	0.158894	0.437114
6mm strong meridian angle (left)	0.354906	0.1841	0.0538815
6mm strong meridian angle (right)	-0.024746	0.178135	0.889515
3mm strong meridian angle (right)	-0.0412777	0.156806	0.792366
3mm asymmetry angle (right)	0.22763	0.157202	0.147615
6mm asymmetry angle (right)	0.1675	0.247911	0.499267
6mm asymmetry angle (left)	0.192354	0.210996	0.361956
3mm asymmetry angle (left)	0.15077	0.163363	0.356053
3mm cylindrical power angle (left)	0.0231956	0.158945	0.883973
6mm cylindrical power angle (left)	-0.101801	0.184361	0.580825
6mm cylindrical power angle (right)	-0.306331	0.178287	0.085763
3mm cylindrical power angle (right)	-0.0949628	0.156924	0.54508
3mm cylindrical power (right)	-0.184673	0.156643	0.23842
6mm cylindrical power (right)	-0.268911	0.178227	0.131347
6mm cylindrical power (left)	0.0818657	0.184157	0.65665
3mm cylindrical power (left)	-0.172833	0.158655	0.275994
3mm strong meridian (right)	-0.0329681	0.148797	0.824653
6mm strong meridian (right)	0.0218386	0.169315	0.897372
6mm strong meridian (left)	0.00123984	0.175184	0.994353
3mm strong meridian (left)	-0.0101187	0.150835	0.946515
3mm asymmetry index (left)	-0.157131	0.162766	0.334357
6mm asymmetry index (left)	-0.434543	0.210641	0.0391165
6mm asymmetry index (right)	-0.46004	0.246306	0.0617959
3mm asymmetry index (right)	0.103272	0.156621	0.509653
3mm regularity index (right)	0.0879619	0.155803	0.572365
6mm regularity index (right)	-0.296843	0.24697	0.229386
6mm regularity index (left)	-0.101237	0.210773	0.631004
3mm regularity index (left)	-0.0905815	0.161944	0.57593
Seated height	-0.00116813	0.060706	0.984648
Heel bone mineral density (BMD) T-score, automated	0.197614	0.107967	0.0672001

### Sheet: Table S4
Table S4: Potentially Purely Recessive Selection Genes Across Populations
List of recessive genes that appear to follow classic recessive mutation-selection balance based on at least one population-specifici pLoF being larger than the gene's square root mutational target size. Square root mutational target size, pLoFs for Non-Finnish European, Finnish, African, and South Asian populations, and populations where the gene matches mutation-selection balance model are incl…
symbol	sqrt_mt	pPath_nfe	pPath_fin	pPath_afr	pPath_sas	pure_pops
ABCC2	0.00203718	0.00407852	0.00242985	0.00419044	0.00717026	NFE, FIN, AFR, SAS
ABCG5	0.00113531	0.00117629	0.00116727	0.00054	0.00233721	NFE, FIN, SAS
ABCG8	0.0012612	0.00436635	0.00860099	0.00277968	0.00136562	NFE, FIN, AFR, SAS
ACADSB	0.00104862	0.00247838	0.000198	0.00316204	0.000723	NFE, AFR
ADAMTSL4	0.00181656	0.000641	0.000245	0.0029062	0.000755	AFR
AGL	0.00224331	0.00212138	0.000777	0.00273896	0.000992	AFR
AGPAT2	0.000826	0.000106	0	0.00479051	0.000102	AFR
AHI1	0.00185507	0.00184673	0.00270002	0.00277662	0.00168689	FIN, AFR
ALG12	0.00102716	0.000561	0.00121567	0.000373	0.000341	FIN
ALMS1	0.0015535	0.0027946	0.000976	0.00236605	0.00322526	NFE, AFR, SAS
ALOXE3	0.0014659	0.0012228	0.00126252	0.000665	0.00153644	SAS
ANO6	0.00179983	0.00185296	0.000486	0.00116441	0.0014716	NFE
AP5Z1	0.00151857	0.00226316	0.000154	0.00158464	0.00135051	NFE, AFR
APTX	0.00109083	0.00170235	4.86e-05	0.000917	0.000307	NFE
ARSA	0.00114209	0.00345754	0.00157549	0.000706	0.000728	NFE, FIN
ASPM	0.00296531	0.00343325	0.00268023	0.0030371	0.0026672	NFE, AFR
ATP7B	0.00152615	0.00156263	0.00203955	0.000871	0.0034478	NFE, FIN, SAS
ATPAF2	0.000789	0.000124	0	0.0011184	6.86e-05	AFR
AUH	0.00106372	0.000381	0.0035065	0.000208	0.000414	FIN
BBS2	0.00164601	0.00250606	0.00233194	0.000705	0.000683	NFE, FIN
BLM	0.00152129	0.0024514	0.000633	0.00132871	0.00140711	NFE
CARD9	0.00113122	0.000198	0.00349711	0.00290042	0.00447561	FIN, AFR, SAS
CATSPER1	0.000947	0.000332	4.95e-05	0.00174431	0.000411	AFR
CC2D2A	0.00245392	0.00134272	0.000689	0.00317519	0.00251967	AFR, SAS
CD36	0.00100846	0.00399852	9.72e-05	0.00760347	0.0110554	NFE, AFR, SAS
CD3D	0.000474	0.000401	0	0.000249	0.0010244	SAS
CD3G	0.000665	0.000284	0.000787	0.000208	0.000102	FIN
CD8A	0.00069	0.000105	0	4.16e-05	0.000787	SAS
CEP152	0.00206223	0.00254616	0.000392	0.00473193	0.00367185	NFE, AFR, SAS
CEP290	0.00277397	0.00508965	0.00100029	0.00195746	0.00418716	NFE, SAS
CERKL	0.00117484	0.00255515	0.00411559	0.000956	0.00225528	NFE, FIN, SAS
CHRNG	0.00134678	0.000597	0.00131226	0.000456	0.00170791	SAS
CNGA1	0.00136926	0.00154423	0.000146	0.000665	0.000861	NFE
CNGB1	0.00167706	0.00193501	0.000292	0.00589263	0.00160687	NFE, AFR
CNGB3	0.00146756	0.00088	0.000389	0.00269915	0.000651	AFR
COG5	0.00161066	0.000635	0.000146	0.000541	0.00734883	SAS
COX15	0.00113923	0.00176381	0.000146	0.000872	0.000581	NFE
COX4I2	0.000722	0.000285	0.00135955	0.000332	0.000172	FIN
CSTB	0.000383	0.00119254	0	0.000207	0	NFE
CUBN	0.00259221	0.00569961	0.00310758	0.0121507	0.00682998	NFE, FIN, AFR, SAS
CUL7	0.00214663	0.000833	0.000154	0.00244691	0.000963	AFR
CYP27A1	0.00129444	0.00130793	0.000146	0.00145156	0.00341328	NFE, AFR, SAS
CYP2C19	0.000807	0.000743	0.000632	0.00249085	0.0111797	AFR, SAS
CYP2R1	0.00117141	0.000485	0.000147	0.00129517	0.000804	AFR
CYP4F22	0.00118415	0.000203	0.00330353	0.000457	0.000171	FIN
CYP4V2	0.00113183	0.00068	0.00420001	0.000498	0.000342	FIN
D2HGDH	0.00100801	0.000143	0.000492	0.00103743	0.000376	AFR
DARS2	0.00141274	0.00099	0.00538994	0.00137046	0.000546	FIN
DBT	0.00112124	0.000119	4.86e-05	0.00265287	0.000137	AFR
DCLRE1C	0.00115304	0.000654	0.000146	0.00186849	0.000376	AFR
DDB2	0.00116705	0.000279	0.0016046	4.15e-05	3.41e-05	FIN
DHCR7	0.000978	0.00343224	0.0065161	0.00543622	0.00119818	NFE, FIN, AFR, SAS
DMGDH	0.0015636	0.00685146	0.00422433	0.00257194	0.0088085	NFE, FIN, AFR, SAS
DNAAF1	0.000163	0.00170583	0.000297	0.0013695	0.000551	NFE, FIN, AFR, SAS
DNAH11	0.0036123	0.00493405	0.00307443	0.00342416	0.00571008	NFE, SAS
DNAH5	0.00364527	0.00334021	0.00781916	0.00319616	0.00317603	FIN
DNAI1	0.00132637	0.00182077	0.00068	0.000954	0.000273	NFE
DNAI2	0.00139148	0.000731	0.000196	0.001783	0.00221938	AFR, SAS
DPYD	0.00165025	0.0162887	0.000244	0.00248968	0.0133136	NFE, AFR, SAS
DPYS	0.00120834	0.00178119	9.71e-05	0.000498	0.000888	NFE
DSG4	0.00154806	0.000707	0.000195	0.00418976	0.000685	AFR
DUOX2	0.00192584	0.003515	0.000389	0.00381751	0.00362177	NFE, AFR, SAS
DUOXA2	0.000754	0.000546	9.83e-05	0.00103788	0.000753	AFR
DYSF	0.00250488	0.00150197	0.00059	0.00614528	0.00295903	AFR, SAS
EIF2B1	0.000899	0.000833	4.86e-05	0.000705	0.00358447	SAS
ENO3	0.00107827	0.000543	0	0.00145246	0.00235586	AFR, SAS
EPX	0.00157546	0.0122481	0.00709988	0.0104033	0.0253068	NFE, FIN, AFR, SAS
ERCC3	0.001658	0.00138935	0.000146	0.00249136	0.000888	AFR
ERCC4	0.00144141	0.000439	0.000105	0.00157981	0.000717	AFR
EYS	0.00170993	0.00411713	0.00111661	0.00459899	0.0040872	NFE, AFR, SAS
FAM161A	0.000749	0.00228996	0.000194	0.000498	0.00109666	NFE, SAS
FANCA	0.00203181	0.00168643	0.00299786	0.0014943	0.00137455	FIN
FANCC	0.00127232	0.00158921	0	0.00145318	0.00105834	NFE, AFR
FANCD2	0.00157232	0.0025798	0.00292105	0.00133705	0.00113301	NFE, FIN
FANCM	0.00196894	0.00690456	0.0106865	0.00199389	0.00380529	NFE, FIN, AFR, SAS
FASTKD2	0.000984	0.000511	0.00166441	0.00025	0.000583	FIN
FKRP	0.000831	0.000112	0.000879	4.15e-05	0.000219	FIN
FMO3	0.000944	0.00306523	4.86e-05	0.000581	0.00187868	NFE, SAS
FOLR1	0.000881	0.00698263	0.00140886	0.00103687	6.83e-05	NFE, FIN, AFR
FOXRED1	0.00127033	0.000753	0.0001	0.000416	0.00167875	SAS
FTCD	0.00122284	0.000753	0.000271	0.0141443	0.000895	AFR
FTO	0.0013412	0.000269	0.000194	0.000333	0.00136845	SAS
GAA	0.00154477	0.000793	0.000831	0.00705682	0.00123897	AFR
GALC	0.00147836	0.00103368	0.00160699	0.000542	0.000724	FIN
GALNT3	0.00129072	0.000444	0.000389	0.00552274	0.000343	AFR
GAMT	0.000691	0.000738	0	0.000415	0.000102	NFE
GBE1	0.00138168	0.00497597	0.00253588	0.00087	0.000603	NFE, FIN
GNPTG	0.00102921	0.00104971	0.000146	0.000664	0.000413	NFE
GP1BB	0.000355	1.33e-05	0	0	0.00107546	SAS
GPX1	0.000357	5.03e-05	0.000445	0.000416	0.000103	FIN, AFR
GRHPR	0.000948	0.000654	0.00189725	0.000872	0.000513	FIN
GRM6	0.00135606	0.00137055	0.00358085	0.000622	0.00180986	NFE, FIN, SAS
GYS2	0.00157746	0.00261293	0.000292	0.000916	0.00816433	NFE, SAS
HAX1	0.000909	0.000307	0.000389	0.00116203	0.000273	AFR
HEXA	0.00134288	0.00299385	0.00034	0.00108538	0.00041	NFE
HGSNAT	0.00144382	0.00065	5.02e-05	0.00182575	0.000458	AFR
HMGCS2	0.00132165	0.00072	0	0.00220024	0.00160464	AFR, SAS
HOGA1	0.000598	0.000277	0	0.000539	0.000787	SAS
IDUA	0.0012222	0.00254905	0.00666134	0.000415	0.000208	NFE, FIN
IGHMBP2	0.00168567	0.00226336	0.00093	0.000747	0.00167769	NFE
IL12RB1	0.00152666	0.00225377	0.000396	0.00129063	0.00127503	NFE
IRAK4	0.00104505	0.00284582	0.000488	0.00083	0.000343	NFE
ITGA7	0.00188187	0.00196925	0.000442	0.00132794	0.00324505	NFE, SAS
KCNV2	0.000858	0.000931	0.000247	0.00145245	0.00113305	NFE, AFR, SAS
KHK	0.000971	0.000727	4.87e-05	4.14e-05	0.0018433	SAS
KLK4	0.000663	0.000224	0	0.00699957	0.000208	AFR
KLKB1	0.00124495	0.000884	9.76e-05	0.000664	0.00201591	SAS
KRT8	0.000933	0.001455	0.00034	0.000457	0.000342	NFE
LAMA2	0.00309238	0.00258718	0.000978	0.0028353	0.00321376	SAS
LMBRD1	0.00133334	0.000402	4.86e-05	0.00245208	0.000763	AFR
LOXHD1	0.00233893	0.00587472	0.00441274	0.00234319	0.0024794	NFE, FIN, AFR, SAS
LPIN1	0.00157787	0.00064	0.000146	0.00179562	0.000977	AFR
LTC4S	0.000597	0.00941111	0.0049653	0.00128596	0.00422798	NFE, FIN, AFR, SAS
MAN2B1	0.00162381	0.00129791	0.00355881	0.00301653	0.00119931	FIN, AFR
MARVELD2	0.00128009	0.00172095	9.77e-05	0.000788	0.00191194	NFE, SAS
MASP2	0.0012104	0.0008	0.000245	0.00103913	0.00123793	SAS
MCEE	0.000554	0.00179178	0.000487	0.000249	0	NFE
MMAA	0.0012057	0.00205704	0.00034	0.000499	0.00147869	NFE, SAS
MMAB	0.000771	0.000501	5.27e-05	0.000166	0.000956	SAS
MOCS2	0.000559	9.76e-05	0.00156271	8.29e-05	6.83e-05	FIN
MPV17	0.000727	9.49e-05	4.86e-05	0.00261322	0.000205	AFR
MPZL2	0.000833	0.000706	4.86e-05	0.000747	0.00249371	SAS
MS4A1	0.000633	0.000114	0	0.000953	0.000444	AFR
MUTYH	0.00122945	0.000825	0.000146	0.000788	0.00686218	SAS
MYO15A	0.00159664	0.00336912	0.000969	0.00332727	0.0033289	NFE, AFR, SAS
NBN	0.00123989	0.000601	0.00068	0.000958	0.00133262	SAS
NDRG1	0.00120775	0.00034	0.0017084	8.3e-05	0.000313	FIN
NDUFAF2	0.000655	0.000737	0	0.000635	0.000207	NFE
NDUFAF3	0.000679	5.53e-05	0	4.14e-05	0.00215139	SAS
NDUFAF5	0.000939	0.000996	9.76e-05	0.000208	0.000756	NFE
NDUFAF6	0.00102197	0.000434	0.00039	0.00046	0.00263014	SAS
NEB	0.00311797	0.00616042	0.00388307	0.0032678	0.00350566	NFE, FIN, AFR, SAS
NME8	0.00120321	0.00104703	0.000243	0.0134416	0.00184683	AFR, SAS
NPC2	0.000662	0.000538	0.00850041	0.00398069	0.00499193	FIN, AFR, SAS
NPHP3	0.00140873	0.00169863	0.00102328	0.000749	0.000754	NFE
NPHP4	0.00201297	0.00124319	0.000296	0.00195311	0.00269032	SAS
NPHS1	0.00183568	0.00203569	0.00345009	0.000789	0.00109302	NFE, FIN
NT5E	0.00108533	0.000645	0	0.00120401	0.000445	AFR
OBSL1	0.00183025	0.00969892	0.0138786	0.00274482	0.00148309	NFE, FIN, AFR
OCA2	0.001415	0.000375	0	0.00273639	0.000239	AFR
OTOA	0.00103841	0.0017899	0.000293	0.0039571	0.00424172	NFE, AFR, SAS
OTOF	0.00240822	0.00452985	0.000691	0.00290464	0.00260619	NFE, AFR, SAS
P3H1	0.00145046	0.000557	0.000291	0.00795422	0.000785	AFR
PAH	0.00127044	0.00563407	0.00034	0.000998	0.000922	NFE
PCBD1	0.000477	0.000856	0	0.000207	3.41e-05	NFE
PCK2	0.00148713	0.0250461	0.0011767	0.00435556	0.00601085	NFE, AFR, SAS
PCNT	0.00283591	0.00256391	0.000784	0.00444108	0.00355722	AFR, SAS
PDE6A	0.00154432	0.000686	0.000195	0.00174297	0.00181	AFR, SAS
PEX7	0.00100048	0.00319915	0.000437	0.00107894	0.000205	NFE, AFR
PHKB	0.00186224	0.00668906	0.000194	0.00125449	0.00453314	NFE, SAS
PHYH	0.000832	0.000293	0.00131124	0.000417	0.000137	FIN
PKHD1	0.00304603	0.00218425	0.000438	0.00250076	0.00444633	SAS
PLOD2	0.00157349	0.000588	0.00681141	0.000378	0.000656	FIN
PMM2	0.000898	0.000982	0.000245	0.00025	0.000753	NFE
PNKP	0.00119896	0.000814	9.72e-05	0.000833	0.00121028	SAS
PPT1	0.000973	0.00235317	9.72e-05	0.000623	0.000205	NFE
PRSS12	0.00152535	0.00303556	0.00117285	0.00178334	0.00498449	NFE, AFR, SAS
PYGL	0.0015915	0.00142419	0.000307	0.00273954	0.00116125	AFR
RAB23	0.000906	0.00251525	0.000437	0.000498	0.000103	NFE
RPGRIP1	0.00135691	0.001154	0.00102365	0.0017199	0.00120929	AFR
RPGRIP1L	0.00201798	0.00128449	0.000583	0.0023666	0.0017135	AFR
RSPH4A	0.00117366	0.000994	0.000389	0.000291	0.00133345	SAS
SGSH	0.00100694	0.000316	0.00111642	0.000332	0.000103	FIN
SLC10A2	0.000784	0.00163476	0	0.00132922	0.000206	NFE, AFR
SLC12A3	0.00163398	0.00330792	0.000148	0.00145733	0.000857	NFE
SLC22A12	0.00118248	0.00019	0.000104	0.00029	0.00259707	SAS
SLC25A13	0.00156103	0.00117718	0	0.000667	0.00243118	SAS
SLC25A20	0.00110387	0.00037	4.86e-05	0.00178591	0.000273	AFR
SLC29A3	0.00085	0.000337	4.86e-05	0.000166	0.00201433	SAS
SLC34A3	0.0010298	0.00208836	0.000546	0.000541	0.0010624	NFE, SAS
SLC6A19	0.00138419	0.00195273	0.00467398	0.00311394	0.00174245	NFE, FIN, AFR, SAS
SLC7A7	0.00107561	0.00029	0.013307	0.000373	0.000853	FIN
SMPD1	0.00109385	0.000451	9.82e-05	0.000124	0.00143438	SAS
SP110	0.000881	0.00093	0.000194	0.000747	0.00492208	NFE, SAS
SPATA7	0.00108951	0.000709	0.000388	0.0010815	0.00136891	SAS
SPINK5	0.00174067	0.00169064	0.00189897	0.00103933	0.00120249	FIN
SRD5A3	0.000735	0.000135	4.99e-05	0.000166	0.00301528	SAS
STXBP2	0.00116856	0.00136613	9.74e-05	0.000758	0.000756	NFE
SUMF1	0.00104676	0.00015	0	0.00112058	0.00031	AFR
TBX19	0.00099	0.00044	0.00529503	0.000456	6.83e-05	FIN
TCIRG1	0.0015609	0.00175774	0.00130034	0.000375	0.000934	NFE
TGM1	0.00153112	0.00280651	0.000588	0.000995	0.000581	NFE
TMC6	0.00141713	0.000425	0	0.00197082	0.000672	AFR
TMEM67	0.00175445	0.00233633	0.00039	0.00108376	0.00124009	NFE
TMEM70	0.000745	0.000952	4.85e-05	0.000291	6.83e-05	NFE
TMPRSS15	0.0015656	0.00822448	0.000243	0.00279572	0.00332185	NFE, AFR, SAS
TPP1	0.00121403	0.00682441	0.000681	0.000705	0.000239	NFE
TRIOBP	0.00269241	0.00358389	0.00123701	0.0021716	0.00124275	NFE
TRIP11	0.00229398	0.00217892	0.00344954	0.000913	0.00126505	FIN
TYMP	0.000991	0.00122136	4.99e-05	0.000415	0.000376	NFE
TYRP1	0.00103098	0.000751	0.000292	0.00564895	0.00058	AFR
UNC13D	0.00189854	0.00160459	0.000344	0.000417	0.00308648	SAS
UPB1	0.00115945	0.00813383	0.00592537	0.00178162	0.0104861	NFE, FIN, AFR, SAS
UROC1	0.00133146	0.000652	0.000147	0.00153647	0.00086	AFR
USH1C	0.00144171	0.00194552	0.000243	0.00929857	0.000889	NFE, AFR
USH2A	0.00341347	0.00427497	0.00237937	0.00410866	0.00546312	NFE, AFR, SAS
WDR35	0.00199081	0.00158831	0.00456343	0.00336308	0.0021177	FIN, AFR, SAS
WDR72	0.00156122	0.000997	0.00175116	0.00108769	0.0017075	FIN, SAS
WRN	0.00177832	0.00659781	0.00442596	0.00294611	0.00127074	NFE, FIN, AFR
XDH	0.00185599	0.00490034	0.000486	0.0017411	0.0026396	NFE, SAS
XPA	0.000976	0.000301	0.00924555	0.000665	0.000273	FIN

### Sheet: Table S5
Table S5: Select Recessive Genes GO Enrichment
Gene Ontology enrichment of recessive disease genes in the expected range for recessive mutation-selection balance based on pLoF in Non-Finnish European, Finnish, African, and South Asian populations. Each row identifies the enrichment of purely recessive genes in biological, molecular, and cellular functions and the signficance of this enrichment. Background gene list is all recessive disease ge…
Cluster	ONTOLOGY	ID	Description	GeneRatio	BgRatio	pvalue	p.adjust	qvalue	Count	geneID
afr	CC	GO:0098588	bounding membrane of organelle	.10/18	156/796	0.000659092	0.0432878	0.0384058	10	AGPAT2/CD36/CNGB1/CUBN/DHCR7/FTCD/GAA/GALNT3/MPV17/TYRP1
afr	CC	GO:0031982	vesicle	.13/18	277/796	0.0011995	0.0432878	0.0384058	13	AGPAT2/CD36/CNGB1/CUBN/EPX/FTCD/GAA/GALNT3/KLK4/NME8/NPC2/P3H1/TYRP1
afr	CC	GO:0031410	cytoplasmic vesicle	.10/18	168/796	0.0012368	0.0432878	0.0384058	10	AGPAT2/CD36/CNGB1/CUBN/EPX/GAA/KLK4/NME8/NPC2/TYRP1
afr	CC	GO:0097708	intracellular vesicle	.10/18	168/796	0.0012368	0.0432878	0.0384058	10	AGPAT2/CD36/CNGB1/CUBN/EPX/GAA/KLK4/NME8/NPC2/TYRP1
